# Behavioral and genetic markers of susceptibility to escalate fentanyl intake

**DOI:** 10.1101/2024.12.06.627259

**Authors:** Jack Keady, Richard Charnigo, Jakob D. Shaykin, Emily R. Prantzalos, Mengfan Xia, Emily Denehy, Cody Bumgardner, Justin Miller, Pavel Ortinski, Michael T. Bardo, Jill R. Turner

## Abstract

**Background:** The “loss of control” over drug consumption, present in opioid use disorder (OUD) and known as escalation of intake, is well-established in preclinical rodent models. However, little is known about how antecedent behavioral characteristics, such as valuation of hedonic reinforcers prior to drug use, may impact the trajectory of fentanyl intake over time. Moreover, it is unclear if distinct escalation phenotypes may be driven by genetic markers predictive of OUD susceptibility.

**Methods:** Male and female Sprague-Dawley rats (n=63) were trained in a sucrose reinforcement task using a progressive ratio schedule. Individual differences in responsivity to sucrose were hypothesized to predict escalation of fentanyl intake. Rats underwent daily 1-h acquisition sessions for i.v. fentanyl self-administration (2.5 µg/kg; FR1) for 7 days, followed by 21 6-h escalation sessions, then tissue from prefrontal cortex was collected for RNA sequencing and qPCR. Latent growth curve and group-based trajectory modeling were used, respectively, to evaluate the association between sucrose reinforcement and fentanyl self-administration and to identify whether distinct escalation phenotypes can be linked to gene expression patterns.

**Results:** Sucrose breakpoints were not predictive of fentanyl acquisition nor change during escalation, but did predict fentanyl intake on the first day of extended access to fentanyl. Permutation analyses did not identify associations between behavior and single gene expression when evaluated overall, or between our ascertained phenotypes. However, weighted genome correlation network analysis (WGCNA) and gene set enrichment analysis (GSEA) determined several gene modules linked to escalated fentanyl intake, including genes coding for voltage-gated potassium channels, calcium channels, and genes involved in excitatory synaptic signaling. Transcription factor analyses identified EZH2 and JARID2 as potential transcriptional regulators associated with escalated fentanyl intake. Genome-wide association study (GWAS) term categories were also generated and positively associated with terms relating to substance use disorders.

**Discussion:** Escalation of opioid intake is largely distinct from motivation for natural reward, such as sucrose. Further, the gene networks associated with fentanyl escalation suggest that engagement of select molecular pathways distinguish individuals with “addiction prone” behavioral endophenotypes, potentially representing druggable targets for opioid use disorder. Our extended in silico identification of SNPs and transcription factors associated with the “addiction prone” high escalating rats highlights the importance of integrating findings from translational preclinical models. Through a precision medicine approach, our results may aid in the development of patient-centered treatment options for those with OUD.
