## Supplementary material for "Behavioral and genetic markers of susceptibility to escalate fentanyl intake": Suppl File 6

### Sheet: ranking_brown_log_connectivity
Geneid	connectivity	log2FoldChange	stat	pvalue	padj	priority score
Grin2a	31.786	0.586667	4.35277	1.3443e-05	0.0154075	1.59717
Slc4a8	24.8273	0.580662	4.78239	1.73224e-06	0.0120113	1.5555
Cacna1e	26.8867	0.580625	4.28705	1.81058e-05	0.0179351	1.44947
Grin2b	20.5026	0.525456	4.13477	3.55318e-05	0.0273752	1.07713
Kcna2	24.6258	0.530656	3.85892	0.000113891	0.0404301	1.02874
Dgki	24.5726	0.370946	4.55708	5.18709e-06	0.0127022	0.977986
Phc3	15.6916	0.48741	4.09681	4.18881e-05	0.0290452	0.895691
Kcnh5	14.7811	0.511962	3.96892	7.21989e-05	0.03454	0.87532
Erbb4	23.6849	0.453047	3.76173	0.000168739	0.0497889	0.811296
Slc1a2	19.3938	0.404035	3.98896	6.63636e-05	0.0340863	0.763442
Kcnma1	23.1708	0.414423	3.79985	0.000144786	0.0452137	0.760664
Hipk2	11.0522	0.426101	4.15615	3.2366e-05	0.0269653	0.697688
Tnr	25.5634	0.352577	3.8249	0.000130827	0.0431978	0.677213
Itga1	12.4015	0.620416	3.43961	0.000582563	0.103577	0.668055
Med12l	13.9442	0.418119	3.86167	0.000112613	0.0404301	0.666683
Mib1	24.9677	0.306383	3.99256	6.53645e-05	0.0340863	0.628251
Prdm11	14.1804	0.399316	3.79909	0.000145231	0.0452137	0.618425
Dnajb14	17.6144	0.330021	4.05328	5.05049e-05	0.0318364	0.615542
Dnmt3a	7.0708	0.353833	4.54492	5.49562e-06	0.0127022	0.569916
Kcnh7	23.2812	0.415702	3.43983	0.000582073	0.103577	0.559594
Fut9	28.0174	0.496802	3.10097	0.00192886	0.170379	0.552677
Fat3	14.9068	0.372632	3.64316	0.000269314	0.071824	0.500086
Ago3	14.1691	0.486741	3.28919	0.00100478	0.129021	0.49839
Mecp2	21.0194	0.386176	3.41305	0.000642404	0.106058	0.497718
Kcnq3	25.474	0.416885	3.20333	0.0013585	0.143814	0.49368
Gucy1a2	20.9565	0.428344	3.1779	0.00148346	0.150152	0.466066
Grm5	24.7588	0.300593	3.54299	0.000395625	0.0862071	0.44595
Ppp1r9a	31.4688	0.297811	3.38411	0.000714082	0.1095	0.428504
Gan	8.90673	0.440866	3.42123	0.000623382	0.10601	0.408087
Pclo	32.8081	0.334507	3.14747	0.00164687	0.157509	0.407051
Mlec	5.3534	0.291588	4.38547	1.15735e-05	0.0145911	0.390058
Clmn	11.7241	0.368232	3.42891	0.000606	0.10601	0.383691
Arrb1	12.6431	0.293178	3.65418	0.000258	0.0701558	0.372766
Cds2	26.0323	0.299537	3.23299	0.00122504	0.139989	0.362055
Pcdha12	4.70378	0.532896	3.45018	0.000560204	0.102222	0.354924
Ryr2	22.2815	0.267055	3.42126	0.000623324	0.10601	0.350851
Bmpr2	23.9257	0.295339	3.23573	0.00121331	0.139989	0.347738
Oprm1	7.22263	0.598163	2.91412	0.00356687	0.227951	0.329838
Stox2	18.9349	0.269817	3.37368	0.000741708	0.111804	0.327928
Ptprt	18.1074	0.300656	3.23114	0.00123297	0.139989	0.322932
Herc2	21.3859	0.204568	3.67836	0.000234741	0.0678206	0.317989
Ttbk2	27.3377	0.331324	2.96007	0.00307565	0.21542	0.317379
Clstn2	14.4559	0.299683	3.30939	0.000935008	0.123492	0.315788
Lrrc58	13.7967	0.276152	3.34922	0.000810391	0.114679	0.296029
Kif1b	24.39	0.267106	3.11703	0.00182683	0.167212	0.287804
Tanc2	21.1245	0.248582	3.21886	0.001287	0.141652	0.279518
Ubn2	11.0704	0.295881	3.28629	0.00101517	0.12916	0.274615
Slc9a7	29.3098	0.331172	2.77088	0.00559055	0.282713	0.266554
Plxna2	17.9516	0.211283	3.46226	0.000535668	0.100011	0.264958
Pcdh7	9.20586	0.352574	3.10881	0.00187841	0.169113	0.262346
Pde10a	9.01617	0.358707	3.0912	0.00199346	0.17387	0.260278
Hecw2	9.50717	0.26949	3.35443	0.000795301	0.114679	0.247897
Purb	11.731	0.334634	2.99134	0.00277759	0.206269	0.24532
Kcna1	7.93776	0.377983	3.0122	0.00259364	0.198721	0.238646
Lpp	7.23399	0.605222	2.62253	0.00872794	0.34805	0.238399
Lrrc7	28.972	0.294309	2.76725	0.00565313	0.283024	0.235865
Gtf3c4	9.5874	0.217926	3.53742	0.000404057	0.0862071	0.227728
Nsd1	19.6942	0.230133	3.08758	0.00201796	0.174907	0.225546
Thsd7a	12.0552	0.276789	3.03742	0.00238613	0.185284	0.219105
Kif5c	13.3315	0.254817	3.05985	0.00221449	0.178718	0.214357
Fzd3	21.1386	0.369529	2.56849	0.0102143	0.367928	0.212626
Akap6	28.2597	0.228901	2.90836	0.00363335	0.230079	0.211968
Abl2	8.68884	0.287303	3.10507	0.00190234	0.169113	0.208213
Lsamp	17.6444	0.25253	2.91536	0.0035528	0.227951	0.202155
Cacna1b	10.4769	0.258198	3.08491	0.00203611	0.175384	0.19915
Csrnp3	12.9164	0.341493	2.72755	0.00638057	0.300972	0.197872
Myo5a	21.3068	0.248791	2.83583	0.00457072	0.256626	0.19524
Tnik	19.2231	0.22798	2.96125	0.00306395	0.21542	0.195138
Whsc1l1	16.8812	0.195633	3.14182	0.001679	0.158397	0.192157
Capns2	2.83307	1.24612	2.35219	0.0186633	0.45975	0.190191
Arhgef12	9.7042	0.221463	3.20708	0.00134091	0.143814	0.184083
Kctd16	21.1017	0.378248	2.41833	0.015592	0.430738	0.18323
Ddi2	10.6267	0.176353	3.46935	0.000521725	0.0991135	0.181709
Snx30	18.6676	0.212341	2.94046	0.00327728	0.219562	0.177717
Paqr9	6.61503	0.288608	3.05405	0.00225772	0.178915	0.176983
Pex5l	15.3037	0.273806	2.75881	0.0058013	0.289397	0.174694
Hif1an	7.23375	0.267578	3.06214	0.00219764	0.178718	0.171961
Setd7	5.32711	0.270915	3.21469	0.00130587	0.142597	0.166486
Stxbp5l	20.4069	0.275382	2.61483	0.00892712	0.349745	0.164564
Caln1	17.5223	0.31889	2.518	0.0118022	0.392502	0.16107
Slc30a10	6.74895	0.221621	3.23655	0.00120985	0.139989	0.156928
Slc8a1	14.0497	0.321432	2.55474	0.0106269	0.377104	0.156242
Vti1a	6.96306	0.214622	3.25971	0.00111525	0.13687	0.156227
Grm3	20.1759	0.283095	2.53734	0.0111699	0.382804	0.154045
Scn2b	11.881	0.243143	2.82483	0.00473054	0.26033	0.152748
Xkr7	6.28812	0.383211	2.66929	0.00760119	0.325653	0.149098
Acvr1c	4.80357	0.387692	2.7888	0.00529044	0.274413	0.148394
Cadm2	12.3212	0.204633	2.94963	0.00318151	0.217493	0.147871
Cdyl2	10.8992	0.268488	2.74367	0.00607567	0.297729	0.146556
Taok1	17.6336	0.29335	2.50147	0.0123678	0.398821	0.145961
Slc5a3	8.03929	0.384821	2.53658	0.011194	0.382804	0.145269
Rorb	10.2655	0.31949	2.59571	0.00943958	0.35597	0.14495
Tcp11l1	21.7323	0.239131	2.60381	0.00921937	0.354167	0.144138
Csmd1	15.3338	0.236317	2.69618	0.00701396	0.315843	0.140243
Xkr4	19.6064	0.300178	2.36056	0.0182473	0.455671	0.132426
Lifr	8.74828	0.25405	2.76997	0.00560616	0.282713	0.13129
Nt5c1a	7.36891	0.381894	2.43368	0.0149461	0.418732	0.125236
Klhl11	19.1932	0.25109	2.44001	0.0146867	0.415554	0.122873
Arfgef2	11.3953	0.196464	2.84352	0.00446189	0.256626	0.122635
Tnks	12.7079	0.197681	2.79032	0.00526568	0.274413	0.122571
Zfp652	9.27697	0.298967	2.54874	0.0108113	0.377715	0.122294
Tsc22d2	6.91965	0.198086	3.03779	0.00238324	0.185284	0.121838
Clcn5	6.48042	0.387641	2.44776	0.0143748	0.412732	0.120915
Erc1	16.2521	0.273754	2.41016	0.0159456	0.435303	0.119738
Pgr	13.1287	0.307403	2.33794	0.0193901	0.465229	0.114238
Ank3	13.361	0.188723	2.7386	0.00617014	0.298144	0.111669
Helz	12.5217	0.204214	2.67884	0.00738774	0.324219	0.109649
Cdh6	5.75623	0.236332	2.83165	0.0046308	0.257238	0.10593
Chd2	14.7343	0.211792	2.55964	0.0104779	0.37516	0.105357
Sntb2	6.08412	0.344243	2.46307	0.0137754	0.407774	0.105169
Tsc1	16.1781	0.182116	2.64307	0.00821588	0.34014	0.103113
Klf7	9.42488	0.223096	2.59569	0.00944011	0.35597	0.0975036
Flrt2	8.20929	0.250378	2.53552	0.0112279	0.382804	0.0954658
Rasal2	13.0357	0.207703	2.50197	0.0123505	0.398821	0.0924665
Phlpp2	22.5244	0.191384	2.36986	0.0177946	0.454268	0.088714
Kcnj6	12.6132	0.191398	2.54222	0.0110151	0.381885	0.0880848
Prss16	3.70301	0.883687	1.83329	0.06676	0.669891	0.0874198
Klf12	4.29691	0.294753	2.64299	0.00821782	0.34014	0.0874042
St6gal2	14.7929	0.275708	2.15718	0.0309915	0.546111	0.0847514
Glg1	19.1734	0.135039	2.66794	0.00763176	0.325653	0.0843978
Vps13d	15.5969	0.164227	2.54904	0.0108021	0.377715	0.0828456
Rnf150	15.4931	0.214695	2.30603	0.021109	0.474069	0.0828277
Gsk3b	12.8426	0.209463	2.39734	0.0165144	0.441108	0.0825444
St8sia3	28.7342	0.219082	2.13608	0.0326731	0.552125	0.0824214
Cntnap5b	13.7501	0.309975	2.06291	0.0391209	0.587406	0.0815291
Slc36a1	6.74383	0.242328	2.4748	0.0133311	0.407774	0.0782539
Zfp483	17.7929	0.237616	2.1469	0.0318008	0.548778	0.0774195
Adam23	11.4656	0.219425	2.3252	0.0200615	0.468638	0.0765164
Smcr8	5.65081	0.185313	2.72915	0.00634973	0.300813	0.0727128
Nav3	13.7636	0.174348	2.41698	0.0156499	0.431476	0.0724743
Klhl42	4.81421	0.210135	2.70265	0.00687886	0.314615	0.0720296
Map2	12.9851	0.18878	2.36555	0.0180031	0.454767	0.0719314
Amer1	11.8302	0.31445	2.00025	0.0454732	0.613379	0.0716207
Slc39a9	17.9126	0.173328	2.31884	0.0204037	0.468638	0.0714966
Atf7	4.24156	0.283577	2.50562	0.0122238	0.397722	0.0712556
Fbxo42	9.98206	0.177861	2.50613	0.012206	0.397722	0.0711638
Slc38a1	9.31567	0.163356	2.59663	0.00941438	0.35597	0.0710232
Ghrl	7.98966	0.355622	2.03552	0.0417983	0.603792	0.0703261
Prkar2a	11.8812	0.144809	2.59691	0.00940664	0.35597	0.0698224
Prkca	6.70329	0.216129	2.46268	0.0137904	0.407774	0.0695731
Creb1	4.8931	0.248669	2.49563	0.0125734	0.399011	0.0684223
Cbfa2t2	13.0362	0.155835	2.48698	0.0128833	0.40422	0.0683618
Atp2b3	12.485	0.184329	2.34822	0.0188634	0.45975	0.0682033
Specc1	6.98689	0.179602	2.58703	0.00968078	0.361282	0.0670462
Tmc7	2.81467	0.28424	2.72488	0.00643243	0.301368	0.0665427
Neurog1	2.22622	1.12246	1.81614	0.0693494	0.676738	0.0661583
Klhdc10	13.1785	0.168217	2.34964	0.0187918	0.45975	0.0635741
Ccdc50	7.86615	0.235545	2.24738	0.0246155	0.502752	0.0630121
Spock2	17.0014	0.156148	2.30246	0.0213093	0.474069	0.0622832
Akap5	11.3515	0.199553	2.23636	0.0253282	0.509799	0.0616042
Arhgap26	14.9956	0.216579	2.07661	0.0378377	0.580457	0.0601652
Luc7l2	5.5817	0.16595	2.64779	0.00810206	0.338432	0.0583107
Mdga2	7.84401	0.204806	2.28006	0.022604	0.481473	0.0581549
Cblb	5.07242	0.194054	2.55456	0.0106322	0.377104	0.0579614
Naglt1	1.42669	2.14437	1.83002	0.0672475	0.669891	0.0575818
Lsm11	7.28781	0.275173	2.08713	0.0368765	0.574908	0.0570626
Asb1	9.2708	0.2231	2.15284	0.0313312	0.546426	0.0566312
Gabrb3	15.731	0.142585	2.31	0.0208883	0.47256	0.0555505
Ppm1h	12.2505	0.152428	2.34255	0.0191527	0.462914	0.0554816
Pdpr	5.89011	0.201168	2.39524	0.0166095	0.441108	0.0550687
St8sia1	9.87845	0.202445	2.19202	0.0283783	0.536904	0.0543907
Mgat5	8.82562	0.180654	2.26349	0.0236054	0.490793	0.0528109
Sox6	6.97988	0.225359	2.18721	0.0287275	0.537149	0.0513276
RGD1565819	12.8925	0.219548	1.98251	0.0474221	0.621587	0.0503385
Gatad2b	14.2538	0.165188	2.13125	0.0330682	0.553284	0.0489982
Cpn1	2.12369	1.08334	1.68033	0.0928926	0.727938	0.0488668
Fam199x	10.2171	0.296503	1.79041	0.0733877	0.688326	0.0485431
Pdpk1	16.9523	0.20862	1.89146	0.0585633	0.650245	0.0479347
Golgb1	15.3396	0.133345	2.2527	0.0242781	0.499537	0.0476631
Tnrc6b	13.3963	0.203042	1.98299	0.0473688	0.621486	0.0472681
Rabgap1l	16.9084	0.190839	1.94727	0.0515019	0.630635	0.0469259
Dnm3	5.62726	0.184065	2.35183	0.0186811	0.45975	0.046607
Kcnq5	10.3269	0.189527	2.09215	0.0364252	0.573519	0.0464009
Nr2c2	21.178	0.167396	1.98954	0.0466416	0.618381	0.0463304
Ypel2	7.70395	0.161125	2.28869	0.0220971	0.474069	0.0463131
Fbxl20	7.61581	0.221741	2.07938	0.0375821	0.579743	0.0462904
Hist1h2bk	1.87726	1.3758	1.58602	0.112734	0.754535	0.0460311
Alkbh5	6.57422	0.152381	2.4128	0.0158304	0.435303	0.0450152
Fat4	5.56838	0.299993	1.93023	0.0535782	0.633271	0.0443871
RT1-T24-2	2.70092	0.950879	1.505	0.132325	0.782245	0.0437631
Htt	11.7193	0.130055	2.24272	0.0249148	0.505555	0.0411808
Fras1	4.56349	0.25298	2.07437	0.038045	0.581707	0.0392448
Edem3	13.5928	0.170163	1.9635	0.0495881	0.629764	0.0387279
Dcc	7.97965	0.222578	1.90537	0.0567315	0.642074	0.0386294
Nkain3	2.21104	0.550297	1.91499	0.0554941	0.640259	0.0367208
Diras2	10.3214	0.193048	1.88313	0.0596831	0.652822	0.0362446
Slmap	12.1049	0.1499	2.03017	0.0423393	0.603792	0.0355698
Rad54l2	5.77895	0.172371	2.17991	0.0292639	0.538948	0.0352533
Rfx3	11.3684	0.248934	1.65847	0.0972228	0.734743	0.0351796
Sesn3	12.2181	0.203606	1.76475	0.077605	0.697037	0.0346905
Adra1a	5.12538	0.274625	1.84528	0.0649967	0.66649	0.0343441
Dgke	17.1296	0.12665	1.99707	0.0458175	0.613767	0.0331254
Megf9	11.9087	0.138259	2.02976	0.0423809	0.603792	0.0325925
Btrc	8.89844	0.124817	2.14582	0.0318871	0.548881	0.0308693
Slc47a2	1.27882	0.850458	2.33198	0.0197017	0.467993	0.0299543
Abcc5	7.39056	0.128733	2.12833	0.0333098	0.553284	0.0287455
Myh10	13.2432	0.12907	1.91351	0.0556832	0.641375	0.0279333
Kalrn	9.9555	0.139512	1.93016	0.0535875	0.633271	0.0276269
RGD1307443	7.72087	0.151762	1.94059	0.052308	0.631338	0.0269075
Nipa1	9.48162	0.156745	1.81123	0.0701052	0.676876	0.0259527
Lgi2	4.17669	0.205213	1.94262	0.0520619	0.630635	0.0255089
Mcc	3.267	0.234637	1.97737	0.0480004	0.624153	0.0246958
Vcpip1	16.1012	0.175153	1.55279	0.120473	0.764366	0.0246684
Slc35e2b	10.6064	0.130568	1.86837	0.0617109	0.658967	0.0242553
Rhbdl3	5.73399	0.18365	1.82478	0.068034	0.672485	0.0240022
Hephl1	3.51777	0.617195	1.27043	0.203932	0.850375	0.0237321
Pygo1	2.86303	0.245551	1.98404	0.0472517	0.621271	0.0231885
Mmp16	17.2918	0.171155	1.51324	0.130218	0.780165	0.0228417
Cers4	5.57255	0.150075	1.9712	0.0487014	0.629764	0.0224849
Eno4	4.34851	0.26588	1.6435	0.10028	0.740844	0.0221102
Zbtb4	4.61543	0.123862	2.17656	0.0295134	0.538948	0.0220858
Med1	6.84932	0.108816	2.08885	0.0367212	0.574908	0.0218601
Tmem178b	14.0309	0.142761	1.65618	0.097685	0.735448	0.0218533
Fem1b	16.7343	0.133462	1.65028	0.0988855	0.738897	0.0214608
Npap60	4.11528	0.116796	2.23683	0.0252972	0.509799	0.0209969
Map1b	15.3516	0.125396	1.68753	0.0915024	0.727213	0.0205763
Dok6	16.6183	0.154963	1.51296	0.13029	0.780165	0.0203925
Wipi2	10.4285	0.0995544	1.93437	0.0530675	0.631708	0.0202213
Slco4c1	3.37925	0.320197	1.56778	0.116933	0.759772	0.0202035
Otud4	6.79314	0.136033	1.85643	0.0633918	0.663192	0.0201884
Cpeb4	14.177	0.121195	1.71062	0.0871509	0.717677	0.0201075
Zfhx4	9.18496	0.159315	1.62806	0.103512	0.745297	0.0195888
Ttll13	2.15403	0.241748	2.06393	0.0390246	0.587406	0.018615
Kidins220	3.46644	0.0966646	2.38475	0.0170908	0.44868	0.0181646
Gpr180	3.95836	0.126054	2.08239	0.0373068	0.577423	0.0179641
Nuak1	5.17189	0.160231	1.75292	0.0796157	0.69969	0.0177349
Sort1	8.33088	0.13166	1.70322	0.0885268	0.722171	0.0171354
Tom1l2	6.93547	0.112027	1.85832	0.0631235	0.66318	0.0168065
Rnf144a	4.46514	0.171798	1.71881	0.0856482	0.715524	0.0162298
RGD1308065	2.11411	0.665371	1.30553	0.191713	0.842624	0.0160877
Ogfod1	15.4379	0.134054	1.45215	0.146459	0.800041	0.0154376
Samd5	13.6992	0.15209	1.3994	0.161694	0.817965	0.0150864
Sorcs1	3.48179	0.179101	1.75559	0.0791586	0.69969	0.0150499
Cntn2	4.23274	0.172521	1.69685	0.0897248	0.727213	0.0149551
Clvs2	9.37111	0.148655	1.48517	0.1375	0.792318	0.0146052
Dcbld2	7.46963	0.12678	1.62317	0.104553	0.745297	0.0141352
Clcn6	6.931	0.108564	1.73413	0.0828955	0.711208	0.0135098
Syt1	12.863	0.09391	1.61686	0.105908	0.745297	0.0133005
Pank2	4.24458	0.143547	1.7272	0.0841326	0.712009	0.0132945
Magi2	7.81988	0.14273	1.48364	0.137905	0.792318	0.0128889
Klhl15	2.83683	0.235966	1.56187	0.118319	0.762089	0.012608
Ptprj	6.23898	0.0906518	1.83178	0.0669841	0.669891	0.0125414
Lrp1b	10.0645	0.144786	1.34893	0.177359	0.836684	0.0112433
Mycbp2	15.593	0.0988639	1.40794	0.159148	0.815021	0.0104765
Tmem170b	4.96051	0.134994	1.52685	0.126799	0.776673	0.0103058
Peg3	10.2848	0.0973724	1.49279	0.135491	0.787656	0.0102171
Bag4	11.4577	0.104502	1.42769	0.15338	0.810623	0.0100917
Ptchd1	2.60989	0.180948	1.64354	0.100272	0.740844	0.0098209
Osbpl6	3.6421	0.126201	1.67836	0.0932773	0.727938	0.00976962
Atp2b1	6.75215	0.0961915	1.5835	0.113308	0.75582	0.00970044
Mmp17	5.95411	0.147326	1.37877	0.167965	0.825421	0.00951158
Ankrd61	1.94849	0.316682	1.45655	0.145241	0.79881	0.0089501
Slc36a4	6.13049	0.102824	1.52711	0.126733	0.776641	0.00888925
Cadps	4.67209	0.102954	1.59159	0.111477	0.754034	0.0084513
Zdhhc21	10.9262	0.151976	1.01608	0.309589	0.886927	0.00822444
Prkab2	8.38902	0.115607	1.30494	0.191913	0.842624	0.00794134
Prdm2	8.53466	0.0720795	1.55064	0.120987	0.764829	0.00781511
Umod	1.99686	0.804148	0.771121	0.440635	0.928593	0.0077709
Prkaa2	10.5523	0.12605	1.07909	0.280549	0.872969	0.00761077
Myt1l	18.2045	0.0907786	1.19395	0.232496	0.85797	0.0076106
Gtf2a1	6.56214	0.138644	1.19498	0.232095	0.85797	0.00753615
Samd15	4.29772	0.179674	1.1591	0.246417	0.861401	0.0073721
Cep295nl	1.45907	0.602992	1.31129	0.18976	0.842624	0.00735748
Map3k5	4.1571	0.119466	1.46478	0.14298	0.796148	0.007319
Myo3b	2.00919	0.608986	0.854628	0.392757	0.913022	0.00729266
Napb	14.9855	0.0955953	1.17101	0.241594	0.861401	0.00728217
Kif26b	2.8735	0.207866	1.31866	0.187281	0.842513	0.00709167
Gabrb1	14.7852	0.112592	1.00735	0.313765	0.887495	0.00682724
Synb	3.62995	0.190061	1.10115	0.27083	0.868577	0.00651172
Ube4b	8.17494	0.0821668	1.38978	0.164596	0.821678	0.00639531
Gria1	5.19266	0.0883507	1.48362	0.137909	0.792318	0.00639006
Rspo2	7.27973	0.114313	1.16159	0.245402	0.861401	0.00638556
Ears2	1.63614	0.206706	1.70952	0.0873549	0.717677	0.00636766
Nos1ap	7.32502	0.112845	1.09131	0.275138	0.868973	0.00595233
Sstr4	4.46582	0.14054	1.16011	0.246002	0.861401	0.00591814
Mllt4	6.21962	0.0847133	1.37252	0.1699	0.825903	0.00558588
Coro2a	3.16052	0.138754	1.35804	0.174452	0.83349	0.00548505
Figf	2.11898	0.386052	0.937235	0.348638	0.90518	0.00544718
Abi2	14.31	0.0679077	1.22401	0.22095	0.854668	0.0053523
Acvr1b	4.64764	0.0978819	1.35737	0.174664	0.83349	0.00516598
Efhc2	1.71887	0.312792	1.22511	0.220535	0.854668	0.00501847
Gpatch2l	4.81656	0.0731714	1.43052	0.152569	0.810088	0.00456945
Slc6a7	5.68656	0.0879697	1.18469	0.236138	0.860565	0.0043306
Lrrc18	2.36068	0.416151	0.705358	0.480587	0.938763	0.00426039
Gpr63	2.37319	0.132447	1.37357	0.169574	0.825903	0.00412958
Zmat3	6.5954	0.0738141	1.23015	0.218641	0.854668	0.0041243
Clip4	4.79176	0.0873497	1.20238	0.229217	0.85757	0.00396652
Fam168b	5.55158	0.0630836	1.38074	0.16736	0.825048	0.00392218
Slc25a41	1.91616	0.401864	0.806207	0.420124	0.925393	0.00382193
Tspyl4	6.82291	0.0635247	1.21508	0.224336	0.855174	0.00359959
Cdon	2.95946	0.118144	1.095	0.273517	0.868973	0.00339557
Ak4	1.75592	0.120373	1.53765	0.124135	0.770915	0.00332562
Tcf20	7.65584	0.0569865	1.146	0.251796	0.8622	0.00324378
Ndst3	4.31515	0.11709	0.933716	0.35045	0.90518	0.00321684
Prpf18	2.12893	0.068609	1.70124	0.0888976	0.724035	0.00315749
Prickle2	12.4846	0.0552394	0.986037	0.324115	0.893807	0.00295282
Mir336	1.2895	-0.961694	-0.694591	0.487312	0.938867	0.00290922
Mgll	3.92119	0.0670019	1.25279	0.210281	0.852006	0.00276562
Adamts18	1.74293	0.215548	0.999283	0.317658	0.889577	0.00264285
Has1	1.31009	0.280254	1.36271	0.172975	0.833137	0.00260639
Celf2	9.75191	0.0625758	0.896398	0.37004	0.908176	0.00258899
Negr1	3.47571	0.0771064	1.11429	0.265155	0.867497	0.00257534
Fbxo28	2.32233	0.0886586	1.32803	0.184168	0.842491	0.00241483
Mcur1	2.151	0.115766	1.10194	0.270488	0.868577	0.00235639
Ccl11	1.6528	0.377098	0.695948	0.486462	0.938867	0.0022544
Pptc7	4.09457	0.0626893	1.07168	0.283866	0.873637	0.00225166
Pnmal1	3.04754	0.0662662	1.18166	0.237342	0.861401	0.00207792
St6galnac5	3.36982	0.0934258	0.872158	0.383122	0.909725	0.0020254
Secisbp2l	3.16107	0.0565194	1.28766	0.197866	0.84865	0.00201344
Tacc1	3.18585	0.0564987	1.26711	0.205116	0.850375	0.00200129
Ston2	2.4761	0.101622	0.984072	0.32508	0.893831	0.00195054
Cadm1	3.91154	0.0738367	0.872818	0.382762	0.909725	0.00179714
Ing5	1.44406	0.114407	1.29121	0.196632	0.847245	0.00131439
Raph1	3.85084	0.0617136	0.828924	0.407147	0.920554	0.00129913
RGD1561517	1.7022	0.231382	0.616867	0.537322	0.946162	0.00128469
Zdhhc19	1.52961	0.229042	0.721464	0.470624	0.935859	0.00121711
Bcl2l13	5.79191	0.0569989	0.619143	0.535822	0.946162	0.00104503
Hs6st2	3.6548	0.0644021	0.70018	0.483815	0.938763	0.000994833
Epha7	4.06426	0.0549494	0.721348	0.470696	0.935859	0.000963383
Lancl1	3.60301	0.0564295	0.725632	0.468064	0.935859	0.000904341
Snip1	1.27908	0.281132	0.600036	0.548482	0.948078	0.000695875
Zgpat	1.5025	0.07493	0.887671	0.374718	0.909334	0.000546868
Dao	2.55972	0.110101	0.38083	0.70333	0.973333	0.000527551
Gsg1	1.06135	0.411101	0.964131	0.33498	0.899945	0.000486748
N4bp1	1.69256	0.0465875	0.910565	0.362525	0.90518	0.000460658
Ros1	2.13376	-0.11031	-0.304604	0.760668	0.980764	0.000306273
MGC94891	1.72335	0.223439	0.211001	0.832887	0.988906	0.000255882
Scn3b	1.92232	0.0335997	0.61312	0.539797	0.946162	0.000229205
Kcnj2	1.23505	0.0852325	0.649619	0.515938	0.946142	0.000187891
Arsj	1.28101	0.11189	0.407754	0.683454	0.971495	0.000151143
Fam24a	1.87495	0.146913	0.159676	0.873136	0.992161	0.000137071
Rgl1	1.43391	-0.00283381	-0.0540511	0.956894	0.996635	6.49237e-07
Taf5	1.62385	-0.000953196	-0.00994235	0.992067	0.998258	1.51981e-07
Cmtm1	1.78491	0.815008	0.546525	0.584705
Rbp7	1.62008	1.5452	0.948034	0.343112
